# Thermodynamic limitations of metabolic strategies for PHB production from formate and fructose in *Cupriavidus necator*

**DOI:** 10.1101/2022.02.22.481442

**Authors:** Markus Janasch, Nick Crang, Manuel Bruch, Johannes Asplund-Samuelsson, Arvid Gynnå, Michael Jahn, Elton P. Hudson

**Affiliations:** Science for Life Laboratory, School of Engineering Science in Chemistry, Biotechnology and Health, KTH Royal Institute of Technology, P-Box 1031, 171 21 Solna, Sweden

**Keywords:** Cupriavidus necator, metabolic versatility, metabolic modeling, thermodynamics, PHB, Elementary flux modes, formatotrophy

## Abstract

The chemolithotroph *Cupriavidus necator* H16 is known as a natural producer of the bioplastic-polymer PHB, as well as for its metabolic versatility to utilize different substrates, including formate as the sole carbon and energy source. Depending on the entry point of the substrate, this versatility requires adjustment of the thermodynamic landscape to maintain sufficiently high driving forces for biological processes. Here we employed a model of the core metabolism of *C. necator* H16 to analyze the thermodynamic driving forces and PHB yields of different metabolic engineering strategies. For this, we enumerated elementary flux modes (EFMs) of the network and evaluated their PHB yields as well as thermodynamics via Max-min driving force (MDF) analysis and random sampling of driving forces. A heterologous ATP:citrate lyase reaction was predicted to increase driving force for producing acetyl-CoA. A heterologous phosphoketolase reaction was predicted to increase maximal PHB yields as well as driving forces. These enzymes were verified experimentally to enhance PHB titers between 60 and 300% in select conditions. The EFM analysis also revealed that metabolic strategies for PHB production from formate may be limited by low driving forces through citrate lyase and aconitase, as well as cofactor balancing, and identified reactions of the core metabolism associated with low and high PHB yield. The findings of this study aid in understanding metabolic adaptation. Furthemore, the outlined approach will be useful in designing metabolic engineering strategies in other non-model bacteria.

**Highlights:**

- Elementary flux modes of *C. necator* for PHB synthesis from fructose and formate.
- Metabolite sampling identified common reactions among EFMs with low driving force.
- PHB from formate shows low driving forces for aconitase, citrate lyase, NADPH synthesis.
- Phosphoketolase and ATP citrate lyase increased driving forces and PHB production.
