## Supplementary_Material for "Thermodynamic limitations of metabolic strategies for PHB production from formate and fructose in *Cupriavidus necator*": Dataset_S1.xlsx

### Sheet: Metabolites
METID	NAME	FORMULA	METID_KEGG	LOWER_CONC	UPPER_CONC	dfG	Uncertainty	Charge
o2[e]	Oxygen	O2	C00007	0.0005	0.0005	16.4	0	0
co2tot[e]	total CO2 (all species in equilibrium, extracellular)	HCO3	C00288	6e-05	0.0001	-546.594	0	-1
for[e]	Formate	HCO2	C00058	0.03259	0.03259	-310.377	0	-1
h2o[e]	Water	H2O	C00001	1	1	-155.952	0	0
pyr[e]	Pyruvate	C3H3O3	C00022	1e-06	0.01	-350.428	0	-1
suc[e]	Succinate	C4H4O4	C00042	0.004234	0.004234	-527.992	0	-2
nh3[e]	Ammonia	NH3	C00014	0.00055	0.055	83.1755	0	1
frc[e]	Fructose	C6H12O6	C00095	0.00555	0.00555	-428.016	0	0
pi[e]	Orthophosphate	HO4P	C00009	0.0524	0.0524	-1057.53	0	-2
o2[c]	Oxygen	O2	C00007	1e-06	0.0005	16.4	0	0
co2tot[c]	total CO2 (all species in equilibrium, cytoplasm)	HCO3	C00288	1e-06	0.01	-543.419	0	-1
for[c]	Formate	HCO2	C00058	1e-06	0.01	-307.475	0	-1
biomass[c]	Biomass	C4.2H7.2N1O1.7		1	1	-1000000	0	0
h2o[c]	Water	H2O	C00001	1	1	-150.149	0	0
pyr[c]	Pyruvate	C3H3O3	C00022	1e-06	0.01	-341.723	0	-1
suc[c]	Succinate	C4H4O4	C00042	1e-06	0.01	-516.326	0	-2
nh3[c]	Ammonia	NH3	C00014	1e-06	0.01	94.7395	0	1
frc[c]	Fructose	C6H12O6	C00095	1e-06	0.01	-393.202	0	0
3pg[c]	3-phospho-D-glycerate	C3H3O7P	C00197	1e-06	0.01	-1337.3	1.5	-3
g3p[c]	Glyceraldehyde 3-phosphate	C3H5O6P	C00118	1e-06	0.01	-1074.7	1.3	-2
kdpg[c]	2-keto-deoxy-6-phosphogluconate	C6H8O9P	C04442	1e-06	0.01	-1427.8	4.7	-3
6pg[c]	6-phosphogluconate	C6H10O10P	C00345	1e-06	0.01	-1536.3	2.5	-3
6pgl[c]	6-phosphoglucanolactone	C6H9O9P	C01236	1e-06	0.01	-1360.1	2.9	-2
g6p[c]	Glucose 6-phosphate	C6H11O9P	C00092	1e-06	0.01	-1286.7	1.3	-2
nad[c]	NAD+	C21H26N7O14P2	C00003	1e-06	0.01	-1127.9	12.4	-1
nadh[c]	NADH	C21H27N7O14P2	C00004	1e-06	0.01	-1061.2	12.4	-2
nadp[c]	NADP+	C21H25N7O17P3	C00006	1e-06	0.01	-2016.1	12.7	-3
nadph[c]	NADPH	C21H26N7O17P3	C00005	1e-06	0.01	-1949	12.7	-4
f6p[c]	Fructose 6-phosphate	C6H11O9P	C00085	1e-06	0.01	-1284.2	1.3	-2
pi[c]	Orthophosphate	HO4P	C00009	1e-06	0.01	-1053.42	1.5	-2
ppi[c]	Pyrophosphate	O7P2	C00013	1e-06	0.01	-1939.7	2.2	-4
f16p[c]	Fructose 1,6-bisphosphate	C6H10O12P2	C05378	1e-06	0.01	-2176.2	2.1	-4
2pg[c]	2-phospho-D-glycerate	C3H4O7P	C00631	1e-06	0.01	-1333.2	1.6	-3
pep[c]	Phosphoenolpyruvate	C3H2O6P	C00074	1e-06	0.01	-1185.6	1.6	-3
adp[c]	ADP	C10H12N5O10P2	C00008	1e-06	0.01	-1388.1	2.4	-3
atp[c]	ATP	C10H12N5O13P3	C00002	1e-06	0.01	-2261.6	3	-4
amp[c]	AMP	C10H12O7P	C00020	1e-06	0.01	-513.3	2.4	-2
3pgp[c]	1,3-Bisphosphoglycerate	C3H4O10P2	C00236	1e-06	0.01	-2192.1	2.1	-4
coa[c]	Coenzyme-A	C21H32N7O16P3S	C00010	1e-06	0.01	-1702.8	15	-4
accoa[c]	Acetyl-CoA	C23H34N7O17P3S	C00024	1e-06	0.01	-1755.9	14.9	-4
cit[c]	Citrate	C6H5O7	C00158	1e-06	0.01	-952.3	2.3	-3
ac[c]	Acetate	C2H3O2	C00033	1e-06	0.01	-238	1.9	-1
oaa[c]	Oxaloacetate	C4H2O5	C00036	1e-06	0.01	-709.1	2.1	-2
icit[c]	Isocitrate	C6H5O7	C00311	1e-06	0.01	-944.7	2.3	-3
akg[c]	Alphaketoglutarate	C5H4O5	C00026	1e-06	0.01	-619.7	2.6	-2
sucoa[c]	Succinyl-CoA	C25H35N7O19P3S	C00091	1e-06	0.01	-2031.5	15.4	-5
q[c]	Ubiquinone	C19H26O4	C00399	1e-06	0.01	788.8	19.6	0
qh2[c]	Ubiquinol	C19H28O4	C00390	1e-06	0.01	774.2	19.6	0
fum[c]	Fumarate	C4H2O4	C00122	1e-06	0.01	-514.2	2.3	-2
mal[c]	Malate	C4H4O5	C00149	1e-06	0.01	-669.3	2	-2
glox[c]	Glyoxylate	C2H1O3	C00048	1e-06	0.01	-428.2	2.8	-1
e4p[c]	Erythrose 4-phosphate	C4H7O7P	C00279	1e-06	0.01	-1138.8	3.4	-2
x5p[c]	Xylose 5-phosphate	C5H9O8P	C06814	1e-06	0.01	-1209.9	2.4	-2
dhap[c]	Dihydroxyacetone phosphate	C3H5O6P	C00111	1e-06	0.01	-1080.2	1.1	-2
s17p[c]	Sedoheptulose 1,7-bisphosphate	C7H12O13P2	C00447	1e-06	0.01	-2232.8	4.2	-4
s7p[c]	Sedoheptulose 7-phosphate	C7H13O10P	C05382	1e-06	0.01	-1347.6	3.7	-2
r5p[c]	Ribose 5-phosphate	C5H9O8P	C00117	1e-06	0.01	-1208.5	2	-2
ru5p[c]	Ribulose 5-phosphate	C5H9O8P	C00199	1e-06	0.01	-1206.5	1.9	-2
ru15p[c]	Ribulose 1,5-bisphosphate	C5H8O11P2	C01182	1e-06	0.01	-2102.4	3.9	-4
actp[c]	Acetyl-phosphate	C2H3O5P	C00227	1e-06	0.01	-1097.1	2.2	-2
glut[c]	Glutamate	C5H8NO4	C00025	1e-06	0.1	-344.5	2.5	-1
glum[c]	Glutamine	C5H10N2O3	C00064	1e-06	0.01	-90.4	3.7	0
aacoa[c]	Acetoacetyl-CoA	C25H36N7O18P3S	C00332	1e-06	0.01	-1783.1	15.1	-4
3hbcoa[c]	(R)-3-Hydroxybutanoyl-CoA	C25H42N7O18P3S	C03561	1e-06	0.01	-1731.4	16.4	-4
PHB[c]	Polyhydroxybutyrate	[C4H6O2]nH2O	C06143	1	1	-1000000	0	-1
atp[c]/adp[c]	ATP/ADP-ratio			0.5	50
nadh[c]/nad[c]	NADH/NAD-ratio			0.005	0.5
nadph[c]/nadp[c]	NADPH/NADP-ratio			0.05	50
qh2[c]/q[c]	QH2/Q-ratio			0.1	10

### Sheet: Reactions_Frc
RXNID	KEGG_ID	NAME	EQUATION	KEGG_EQUATION	EC-NUMBER	SUBSYSTEM	DELTAG0	COMPARTMENT	REVERSIBLE	Transport
Ex_frc	-	frcutose exchange	<=> frc[e]		-	Exchange		e	0	0
Ex_O2	-	O2 exchange	<=> o2[e]		-	Exchange		e	0	0
Ex_CO2	-	CO2 exchange	co2tot[e] <=>		-	Exchange		e	0	0
Ex_Biomass	-	biomass exchange	biomass[c] <=>		-	Exchange		e	0	0
Ex_H2O	-	H2O exchange	<=> h2o[e]		-	Exchange		e	1	0
Ex_pi	-	Phosphate exchange	<=> pi[e]		-	Exchange		e	0	0
Ex_pyr	-	Pyruvate exchange	pyr[e] <=>		-	Exchange		e	0	0
Ex_NH3	-	NH3 exchange	<=> nh3[e]		-	Exchange		e	0	0
Ex_PHB	-	PHB exchange	PHB[c] <=>		-	Exchange		e	0	0
Trp_FrcABC	-	fructose ABC-type transport	frc[e] + 2 atp[c] + 2 h2o[c] <=> frc[c] + 2 adp[c] + 2 pi[c]		-	Transport		c	0	1	abc, no charge, no proton
Trp_O2	-	O2 transport (diffusion)	o2[e] <=> o2[c]		-	Transport		c	0	1	simple, no charge, no proton
Trp_CO2	-	CO2 transport (diffusion)	co2tot[c] <=> co2tot[e]		-	Transport		c	0	1	proton symport, no charge, one proton
Trp_H2O	-	H2O transport (diffusion)	h2o[c] <=> h2o[e]		-	Transport		c	1	1	simple, no charge, no proton
Trp_piABC	-	Phosphate ABC-type transport	2 atp[c] + 2 h2o[c] + pi[e] <=> 3 pi[c] + 2 adp[c]		-	Transport		c	0	1	abc, 2 charge, no proton
Trp_pi	-	Phosphate transport (diffusion)	pi[e] <=> pi[c]		-	Transport		c	0	1	proton symport, 2h, no charge
Trp_Pyr	-	Pyruvate transport via proton symport	pyr[c] <=> pyr[e]		-	Transport		c	0	1	proton symport. No charge
Trp_NH3	-	NH3 transport, proton antiport	nh3[e] <=> nh3[c]		-	Transport		c	0	1	proton antiport, no charge, one proton out!
BIOMASS	-	biomass equation	0.21 g6p[c] + 0.9 r5p[c] + 0.36 e4p[c] + 0.07 f6p[c] + 0.13 g3p[c] + 1.5 3pg[c] + 0.52 pep[c] + 2.83 pyr[c] + 1.79 oaa[c] + 8.32 glut[c] + 0.25 glum[c] + 3.74 accoa[c] + 41.1 atp[c] + 41.1 h2o[c] + 3.12 nad[c] + 8.26 nadph[c] <=> biomass[c] + 7.51 akg[c] + 3.74 coa[c] + 41.1 adp[c] + 41.1 pi[c] + 3.12 nadh[c] + 8.26 nadp[c] + 2.61 co2tot[c]		-	Biomass Production		c	0	0
HEXf	R00760	fructokinase	frc[c] + atp[c] <=> f6p[c] + adp[c]		2.7.1.4	Substrate Uptake	-14.3	c	0	0
EDA	R05605	2-dehydro-3-deoxy-phosphogluconate aldolase	kdpg[c] <=> pyr[c] + g3p[c]		4.1.2.14	ED	16.1	c	1	0
EDD	R02036	phosphogluconate dehydratase	6pg[c] <=> kdpg[c] + h2o[c]		4.2.1.12	ED	-43.1	c	0	0
PGL	R02035	6-phosphogluconolactonase	6pgl[c] + h2o[c] <=> 6pg[c]		3.1.1.31	ED	-21.8	c	1	0
GPD	R00835	Glucose-6-phosphate dehydrogenase	g6p[c] + nadp[c] <=> 6pgl[c] + nadph[c]		1.1.1.49	ED	-3.5	c	1	0
PGI	R02740	Glucose-6-phosphate isomerase	f6p[c] <=> g6p[c]		5.3.1.9	Glycolysis/Gluconeogenesis	-2.5	c	1	0
FBPase	R00762	fructose 1,6-diphosphatase	f16p[c] + h2o[c] <=> f6p[c] + pi[c]		3.1.3.11	Glycolysis/Gluconeogenesis	-10.1	c	0	0
FBA	R01070	fructose-bisphosphate aldolase	g3p[c] + dhap[c] <=> f16p[c]		4.1.2.13	Glycolysis/Gluconeogenesis	-19.8	c	1	0
TPI	R01015	triose-phosphate isomerase	g3p[c] <=> dhap[c]		5.3.1.1	Glycolysis/Gluconeogenesis	-5.5	c	1	0
GAPD	R01061	Triosephosphate dehydrogenase (NADH)	g3p[c] + nad[c] + pi[c] <=> 3pgp[c] + nadh[c]		1.2.1.12	Glycolysis/Gluconeogenesis	5.9	c	0	0
GAPDH	R01063	Triosephosphate dehydrogenase (NADPH)	3pgp[c] + nadph[c] <=> g3p[c] + nadp[c] + pi[c]		1.2.1.59	Glycolysis/Gluconeogenesis	-6.3	c	0	0
PGK	R01512	phosphoglycerate kinase	3pg[c] + atp[c] <=> 3pgp[c] + adp[c]		2.7.2.3	Glycolysis/Gluconeogenesis	18.5	c	1	0
PGM	R01518	phosphoglycerate mutase	3pg[c] <=> 2pg[c]		5.4.2.11	Glycolysis/Gluconeogenesis	-4.2	c	1	0
ENO	R00658	enolase	2pg[c] <=> pep[c] + h2o[c]		4.2.1.11	Glycolysis/Gluconeogenesis	-4.1	c	1	0
PYK	R00200	pyruvate kinase	adp[c] + pep[c] <=> atp[c] + pyr[c]		2.7.1.40	Glycolysis/Gluconeogenesis	-27.4	c	0	0
PPS	R00199	pyruvate water dikinase	atp[c] + pyr[c] + h2o[c] <=> amp[c] + pep[c] + pi[c]		2.7.9.2	Glycolysis/Gluconeogenesis	3.5	c	0	0
PDH	R00209	pyruvate dehydrogenase	pyr[c] + coa[c] + nad[c] + h2o[c] <=> accoa[c] + co2tot[c] + nadh[c]		1.2.4.1	TCA	-35.6	c	0	0
CITL	R00362	citrate lyase	1 cit[c] <=> 1 ac[c] + 1 oaa[c]		4.1.3.6	TCA	5.2	c	1	0
CITS	R00351	citrate synthase	accoa[c] + oaa[c] + h2o[c] <=> coa[c] + cit[c]		2.3.3.3	TCA	-35.5	c	0	0
ACH	R01324	aconitate hydratase	cit[c] <=> icit[c]		4.2.1.3	TCA	7.6	c	1	0
ICD	R00709	isocitrate dehydrogenase	icit[c] + nadp[c] + h2o[c] <=> akg[c] + co2tot[c] + nadph[c]		1.1.1.42	TCA	-1.9	c	1	0
AKGDH	R08549	alpha-ketoglutarate dehydrogenase	akg[c] + coa[c] + nad[c] + h2o[c] <=> sucoa[c] + co2tot[c] + nadh[c]		1.2.4.2	TCA	-28.4	c	0	0
SUCOA	R00405	succinyl-CoA hydrolase	sucoa[c] + adp[c] + pi[c] <=> suc[c] + coa[c] + atp[c]		6.2.1.5	TCA	2	c	1	0
SUCD	R02164	succinate dehydrogenase (Complex II)	suc[c] + q[c] <=> fum[c] + qh2[c]		1.3.5.1	TCA	-21.6	c	0	0
FUMC	R01082	fumarate hydratase	fum[c] + h2o[c] <=> mal[c]		4.2.1.2	TCA	-3.4	c	1	0
MDH	R00342	malate dehydrogenase	mal[c] + nad[c] <=> oaa[c] + nadh[c]		1.1.1.37	TCA	29.7	c	1	0
ICL	R00479	isocitrate lyase	icit[c] <=> glox[c] + suc[c]		4.1.3.1	Glyoxylate Shunt	9.2	c	0	0
MAS	R00472	malate synthase	glox[c] + accoa[c] + h2o[c] <=> mal[c] + coa[c]		2.3.3.9	Glyoxylate Shunt	-33.3	c	0	0
TKT1	R01067	transketolase	f6p[c] + g3p[c] <=> e4p[c] + x5p[c]		2.2.1.1	PPP/CBB	10	c	1	0
ALD	R01829	fructose-bisphosphate aldolase (2)	e4p[c] + dhap[c] <=> s17p[c]		4.1.2.13	PPP/CBB	-13.5	c	1	0
SBPase	R01845	sedohptulose-bisphosphatase or fructose-bisphosphatase	s17p[c] + h2o[c] <=> s7p[c] + pi[c]		3.1.3.37 or 3.1.3.11	PPP/CBB	-16.9	c	0	0
TAL	R08575	transaldolase	e4p[c] + f6p[c] <=> g3p[c] + s7p[c]		2.2.1.2	PPP/CBB	0.7	c	1	0
TKT2	R01641	transketolase (2)	g3p[c] + s7p[c] <=> r5p[c] + x5p[c]		2.2.1.1	PPP/CBB	3.8	c	1	0
RPI	R01056	ribose-5-phosphate isomerase	r5p[c] <=> ru5p[c]		5.3.1.6	PPP/CBB	2	c	1	0
RPE	R01529	ribulose-phosphate 3-epimerase	x5p[c] <=> ru5p[c]		5.1.3.1	PPP/CBB	3.4	c	1	0
PRK	R01523	phosphoribulokinase	ru5p[c] + atp[c] <=> ru15p[c] + adp[c]		2.7.1.19	PPP/CBB	-19.7	c	0	0
RUBISCO	R00024	ribulose-bisphosphate carboxylase	co2tot[c] + ru15p[c] <=> 2 3pg[c]		4.1.1.39	PPP/CBB	-28.9	c	0	0
ACS	R00235	acetyl-CoA synthase	1 coa[c] + 1 ac[c] + 1 atp[c] <=> 1 accoa[c] + 1 ppi[c] + 1 amp[c]		6.2.1.1	Acetate Metabolism	-4.6	c	1	0
APPS	R00317	acylphosphatase	1 h2o[c] + 1 actp[c] <=> 1 pi[c] + 1 ac[c]		3.6.1.7	Acetate Metabolism	-40	c	0	0
ACK	R00315	acetate kinase	1 ac[c] + 1 atp[c] <=> 1 adp[c] + 1 actp[c]		2.7.2.15	Acetate Metabolism	14.1	c	1	0
PTA	R00230	phosphotransacetylase	1 pi[c] + 1 accoa[c] <=> 1 actp[c] + 1 coa[c]		2.3.1.8	Acetate Metabolism	9.7	c	1	0
PEPC	R00345	phosphenolpyruvate carboxylase	pep[c] + co2tot[c] <=> oaa[c] + pi[c]		4.1.1.31	Anapleurotic	-36.6	c	0	0
PYRC	R00344	pyruvate carboxylase	adp[c] + oaa[c] + pi[c] <=> atp[c] + pyr[c] + co2tot[c]		6.4.1.1	Anapleurotic	4	c	1	0
MAE	R00214	malic enzyme	mal[c] + nad[c] + h2o[c] <=> co2tot[c] + pyr[c] + nadh[c]		1.1.1.38	Anapleurotic	13	c	0	0
PPCK	R00341	pep carboxykinase	atp[c] + 1 oaa[c] + h2o[c] <=> adp[c] + pep[c] + co2tot[c]		4.1.1.49	Anapleurotic	10.7	c	0	0
GLUDy	R00248	glutamate dehydrogenase	akg[c] + nh3[c] + nadph[c] <=> glut[c] + nadp[c] + h2o[c]		1.4.1.3	Nitrogen Metabolism	-37.2	c	0	0
GLNS	R00253	glutamine synthetase	glut[c] + nh3[c] + atp[c] <=> adp[c] + pi[c] + glum[c]		6.3.1.2	Nitrogen Metabolism	-14.2	c	0	0
ETC1	-	electron transport chain (lumped Complex I + V)	nadh[c] + q[c] + adp[c] + pi[c] <=> nad[c] + qh2[c] + h2o[c] + atp[c]		-	Oxidative Phosphorylation	-58.2	c	0	0
ETC2	-	electron transport chain (lumped Complex III + IV + V)	2 qh2[c] + o2[c] + adp[c] + pi[c] <=> 2 q[c] + 3 h2o[c] + atp[c]		-	Oxidative Phosphorylation	-212.7	c	0	0
PPA	R00004	inorganic phosphatase	ppi[c] + h2o[c] <=> 2 pi[c]		3.6.1.1	Oxidative Phosphorylation	-15	c	0	0
STH	R00112	soluble transhydrogenase	nadph[c] + nad[c] <=> nadp[c] + nadh[c]		1.6.1.1	Balance	-0.4	c	1	0
ADK	R00127	adenylate kinase	amp[c] + atp[c] <=> 2 adp[c]		2.7.4.3	Balance	-2	c	1	0
ATPase	R00086	Atp Maintenance	atp[c] + h2o[c] <=> adp[c] + pi[c]		3.6.3.-	Balance	-28.2	c	0	0
XFPK1	R00761	phosphoketolase, f6p	f6p[c] + pi[c] <=> e4p[c] + actp[c] + h2o[c]		4.1.2.22	Engineered	-49.9	c	0	0
XFPK2	R01621	phosphoketolase, x5p	x5p[c] + pi[c] <=> g3p[c] + actp[c] + h2o[c]		4.1.2.9	Engineered	-60	c	0	0
AclAB	R00352	ATP-citrate lyase	atp[c] + coa[c] + cit[c] <=> adp[c] + pi[c] + accoa[c] + oaa[c]		2.3.3.8	Engineered	9.6	c	0	0
PhaA	R00238	acetoacetyl-CoA thiolase	2 accoa[c] <=> aacoa[c] + coa[c]		2.3.1.9	PHB Pathway	26.1	c	0	0
PhaB	R01977	(R)-3-Hydroxybutanoyl-CoA:NADP+ oxidoreductase	aacoa[c] + nadph[c] <=> 3hbcoa[c] + nadp[c]		1.1.1.36	PHB Pathway	-19.4	c	0	0
PhaCE	R04254	PHB synthase	3hbcoa[c] <=> PHB[c] + coa[c]		2.3.1.-	PHB Pathway	-	c	0	0

### Sheet: Reactions_For
RXNID	KEGG_ID	NAME	EQUATION	KEGG_EQUATION	EC-NUMBER	SUBSYSTEM	DELTAG0	COMPARTMENT	REVERSIBLE	Transport
Ex_for	-	formate exchange	<=> for[e]		-	Exchange		e	0	0
Ex_O2	-	O2 exchange	<=> o2[e]		-	Exchange		e	0	0
Ex_CO2	-	CO2 exchange	co2tot[e] <=>		-	Exchange		e	0	0
Ex_Biomass	-	biomass exchange	biomass[c] <=>		-	Exchange		e	0	0
Ex_H2O	-	H2O exchange	<=> h2o[e]		-	Exchange		e	1	0
Ex_pi	-	Phosphate exchange	<=> pi[e]		-	Exchange		e	0	0
Ex_pyr	-	Pyruvate exchange	pyr[e] <=>		-	Exchange		e	0	0
Ex_NH3	-	NH3 exchange	<=> nh3[e]		-	Exchange		e	0	0
Ex_PHB	-	PHB exchange	PHB[c] <=>		-	Exchange		e	0	0
Trp_FDH_Mem	-	Formate dehydrogenase (membrane bound)	for[e] + q[c] + h2o[c] <=> co2tot[e] + qh2[c]		-	Transport		c	0	1	only electron transport (2 neg charges)
Trp_ForSYM	-	Formate transport (diffusion)	for[e] <=> for[c]		-	Transport		c	0	1	proton symport, no charge
Trp_O2	-	O2 transport (diffusion)	o2[e] <=> o2[c]		-	Transport		c	0	1	simple, no charge, no proton
Trp_CO2	-	CO2 transport (diffusion)	co2tot[c] <=> co2tot[e]		-	Transport		c	1	1	proton symport, no charge, one proton
Trp_H2O	-	H2O transport (diffusion)	h2o[c] <=> h2o[e]		-	Transport		c	1	1	simple, no charge, no proton
Trp_piABC	-	Phosphate transport (ABC-type)	2 atp[c] + 2 h2o[c] + pi[e] <=> 3 pi[c] + 2 adp[c]		-	Transport		c	0	1	abc, 2 charge, no proton
Trp_pi	-	Phosphate transport (diffusion)	pi[e] <=> pi[c]		-	Transport		c	0	1	proton symport, 2h, no charge
Trp_Pyr	-	Pyruvate transport via proton symport	pyr[c] <=> pyr[e]		-	Transport		c	0	1	proton symport. No charge
Trp_NH3	-	NH3 transport, proton antiport	nh3[e] <=> nh3[c]		-	Transport		c	0	1	proton antiport, no charge, one proton out!
BIOMASS	-	biomass equation	0.21 g6p[c] + 0.9 r5p[c] + 0.36 e4p[c] + 0.07 f6p[c] + 0.13 g3p[c] + 1.5 3pg[c] + 0.52 pep[c] + 2.83 pyr[c] + 1.79 oaa[c] + 8.32 glut[c] + 0.25 glum[c] + 3.74 accoa[c] + 41.1 atp[c] + 41.1 h2o[c] + 3.12 nad[c] + 8.26 nadph[c] <=> biomass[c] + 7.51 akg[c] + 3.74 coa[c] + 41.1 adp[c] + 41.1 pi[c] + 3.12 nadh[c] + 8.26 nadp[c] + 2.61 co2tot[c]		-	Biomass Production		c	0	0
EDA	R05605	2-dehydro-3-deoxy-phosphogluconate aldolase	kdpg[c] <=> pyr[c] + g3p[c]		4.1.2.14	ED	16.1	c	1	0
EDD	R02036	phosphogluconate dehydratase	6pg[c] <=> kdpg[c] + h2o[c]		4.2.1.12	ED	-43.1	c	0	0
PGL	R02035	6-phosphogluconolactonase	6pgl[c] + h2o[c] <=> 6pg[c]		3.1.1.31	ED	-21.8	c	1	0
GPD	R00835	Glucose-6-phosphate dehydrogenase	g6p[c] + nadp[c] <=> 6pgl[c] + nadph[c]		1.1.1.49	ED	-3.5	c	1	0
PGI	R02740	Glucose-6-phosphate isomerase	f6p[c] <=> g6p[c]		5.3.1.9	Glycolysis/Gluconeogenesis	-2.5	c	1	0
FBPase	R00762	fructose 1,6-diphosphatase	f16p[c] + h2o[c] <=> f6p[c] + pi[c]		3.1.3.11	Glycolysis/Gluconeogenesis	-10.1	c	0	0
FBA	R01070	fructose-bisphosphate aldolase	g3p[c] + dhap[c] <=> f16p[c]		4.1.2.13	Glycolysis/Gluconeogenesis	-19.8	c	1	0
TPI	R01015	triose-phosphate isomerase	g3p[c] <=> dhap[c]		5.3.1.1	Glycolysis/Gluconeogenesis	-5.5	c	1	0
GAPD	R01061	Triosephosphate dehydrogenase (NADH)	g3p[c] + nad[c] + pi[c] <=> 3pgp[c] + nadh[c]		1.2.1.12	Glycolysis/Gluconeogenesis	5.9	c	0	0
GAPDH	R01063	Triosephosphate dehydrogenase (NADPH)	3pgp[c] + nadph[c] <=> g3p[c] + nadp[c] + pi[c]		1.2.1.59	Glycolysis/Gluconeogenesis	-6.3	c	0	0
PGK	R01512	phosphoglycerate kinase	3pg[c] + atp[c] <=> 3pgp[c] + adp[c]		2.7.2.3	Glycolysis/Gluconeogenesis	18.5	c	1	0
PGM	R01518	phosphoglycerate mutase	3pg[c] <=> 2pg[c]		5.4.2.11	Glycolysis/Gluconeogenesis	-4.2	c	1	0
ENO	R00658	enolase	2pg[c] <=> pep[c] + h2o[c]		4.2.1.11	Glycolysis/Gluconeogenesis	-4.1	c	1	0
PYK	R00200	pyruvate kinase	adp[c] + pep[c] <=> atp[c] + pyr[c]		2.7.1.40	Glycolysis/Gluconeogenesis	-27.4	c	0	0
PPS	R00199	pyruvate water dikinase	atp[c] + pyr[c] + h2o[c] <=> amp[c] + pep[c] + pi[c]		2.7.9.2	Glycolysis/Gluconeogenesis	3.5	c	0	0
PDH	R00209	pyruvate dehydrogenase	pyr[c] + coa[c] + nad[c] + h2o[c] <=> accoa[c] + co2tot[c] + nadh[c]		1.2.4.1	TCA	-35.6	c	0	0
CITL	R00362	citrate lyase	1 cit[c] <=> 1 ac[c] + 1 oaa[c]		4.1.3.6	TCA	5.2	c	1	0
CITS	R00351	citrate synthase	accoa[c] + oaa[c] + h2o[c] <=> coa[c] + cit[c]		2.3.3.3	TCA	-35.5	c	0	0
ACH	R01324	aconitate hydratase	cit[c] <=> icit[c]		4.2.1.3	TCA	7.6	c	1	0
ICD	R00709	isocitrate dehydrogenase	icit[c] + nadp[c] + h2o[c] <=> akg[c] + co2tot[c] + nadph[c]		1.1.1.42	TCA	-1.9	c	1	0
AKGDH	R08549	alpha-ketoglutarate dehydrogenase	akg[c] + coa[c] + nad[c] + h2o[c] <=> sucoa[c] + co2tot[c] + nadh[c]		1.2.4.2	TCA	-28.4	c	0	0
SUCOA	R00405	succinyl-CoA hydrolase	sucoa[c] + adp[c] + pi[c] <=> suc[c] + coa[c] + atp[c]		6.2.1.5	TCA	2	c	1	0
SUCD	R02164	succinate dehydrogenase (Complex II)	suc[c] + q[c] <=> fum[c] + qh2[c]		1.3.5.1	TCA	-21.6	c	0	0
FUMC	R01082	fumarate hydratase	fum[c] + h2o[c] <=> mal[c]		4.2.1.2	TCA	-3.4	c	1	0
MDH	R00342	malate dehydrogenase	mal[c] + nad[c] <=> oaa[c] + nadh[c]		1.1.1.37	TCA	29.7	c	1	0
ICL	R00479	isocitrate lyase	icit[c] <=> glox[c] + suc[c]		4.1.3.1	Glyoxylate Shunt	9.2	c	0	0
MAS	R00472	malate synthase	glox[c] + accoa[c] + h2o[c] <=> mal[c] + coa[c]		2.3.3.9	Glyoxylate Shunt	-33.3	c	0	0
TKT1	R01067	transketolase	f6p[c] + g3p[c] <=> e4p[c] + x5p[c]		2.2.1.1	PPP/CBB	10	c	1	0
ALD	R01829	fructose-bisphosphate aldolase (2)	e4p[c] + dhap[c] <=> s17p[c]		4.1.2.13	PPP/CBB	-13.5	c	1	0
SBPase	R01845	sedohptulose-bisphosphatase or fructose-bisphosphatase	s17p[c] + h2o[c] <=> s7p[c] + pi[c]		3.1.3.37 or 3.1.3.11	PPP/CBB	-16.9	c	0	0
TAL	R08575	transaldolase	e4p[c] + f6p[c] <=> g3p[c] + s7p[c]		2.2.1.2	PPP/CBB	0.7	c	1	0
TKT2	R01641	transketolase (2)	g3p[c] + s7p[c] <=> r5p[c] + x5p[c]		2.2.1.1	PPP/CBB	3.8	c	1	0
RPI	R01056	ribose-5-phosphate isomerase	r5p[c] <=> ru5p[c]		5.3.1.6	PPP/CBB	2	c	1	0
RPE	R01529	ribulose-phosphate 3-epimerase	x5p[c] <=> ru5p[c]		5.1.3.1	PPP/CBB	3.4	c	1	0
PRK	R01523	phosphoribulokinase	ru5p[c] + atp[c] <=> ru15p[c] + adp[c]		2.7.1.19	PPP/CBB	-19.7	c	0	0
RUBISCO	R00024	ribulose-bisphosphate carboxylase	co2tot[c] + ru15p[c] <=> 2 3pg[c]		4.1.1.39	PPP/CBB	-28.9	c	0	0
ACS	R00235	acetyl-CoA synthase	1 coa[c] + 1 ac[c] + 1 atp[c] <=> 1 accoa[c] + 1 ppi[c] + 1 amp[c]		6.2.1.1	Acetate Metabolism	-4.6	c	1	0
APPS	R00317	acylphosphatase	1 h2o[c] + 1 actp[c] <=> 1 pi[c] + 1 ac[c]		3.6.1.7	Acetate Metabolism	-40	c	0	0
ACK	R00315	acetate kinase	1 ac[c] + 1 atp[c] <=> 1 adp[c] + 1 actp[c]		2.7.2.15	Acetate Metabolism	14.1	c	1	0
PTA	R00230	phosphotransacetylase	1 pi[c] + 1 accoa[c] <=> 1 actp[c] + 1 coa[c]		2.3.1.8	Acetate Metabolism	9.7	c	1	0
PEPC	R00345	phosphenolpyruvate carboxylase	pep[c] + co2tot[c] <=> oaa[c] + pi[c]		4.1.1.31	Anapleurotic	-36.6	c	0	0
PYRC	R00344	pyruvate carboxylase	adp[c] + oaa[c] + pi[c] <=> atp[c] + pyr[c] + co2tot[c]		6.4.1.1	Anapleurotic	4	c	1	0
MAE	R00214	malic enzyme	mal[c] + nad[c] + h2o[c] <=> co2tot[c] + pyr[c] + nadh[c]		1.1.1.38	Anapleurotic	13	c	0	0
PPCK	R00341	pep carboxykinase	atp[c] + 1 oaa[c] + h2o[c] <=> adp[c] + pep[c] + co2tot[c]		4.1.1.49	Anapleurotic	10.7	c	0	0
GLUDy	R00248	glutamate dehydrogenase	akg[c] + nh3[c] + nadph[c] <=> glut[c] + nadp[c] + h2o[c]		1.4.1.3	Nitrogen Metabolism	-37.2	c	0	0
GLNS	R00253	glutamine synthetase	glut[c] + nh3[c] + atp[c] <=> adp[c] + pi[c] + glum[c]		6.3.1.2	Nitrogen Metabolism	-14.2	c	0	0
FDH	R00519	formate dehydrogenase	for[c] + nad[c] + h2o[c] <=> nadh[c] + co2tot[c]		1.17.1.9	Formate Metabolism	-14.4	c	0	0
ETC1	-	electron transport chain (lumped Complex I + V)	nadh[c] + q[c] + adp[c] + pi[c] <=> nad[c] + qh2[c] + h2o[c] + atp[c]		-	Oxidative Phosphorylation	-58.2	c	0	0
ETC2	-	electron transport chain (lumped Complex III + IV + V)	2 qh2[c] + o2[c] + adp[c] + pi[c] <=> 2 q[c] + 3 h2o[c] + atp[c]		-	Oxidative Phosphorylation	-212.7	c	0	0
PPA	R00004	inorganic phosphatase	ppi[c] + h2o[c] <=> 2 pi[c]		3.6.1.1	Oxidative Phosphorylation	-15	c	0	0
STH	R00112	soluble transhydrogenase	nadph[c] + nad[c] <=> nadp[c] + nadh[c]		1.6.1.1	Balance	-0.4	c	1	0
ADK	R00127	adenylate kinase	amp[c] + atp[c] <=> 2 adp[c]		2.7.4.3	Balance	-2	c	1	0
ATPase	R00086	Atp Maintenance	atp[c] + h2o[c] <=> adp[c] + pi[c]		3.6.3.-	Balance	-25.9	c	0	0
XFPK1	R00761	phosphoketolase, f6p	f6p[c] + pi[c] <=> e4p[c] + actp[c] + h2o[c]		4.1.2.22	Engineered	-49.9	c	0	0
XFPK2	R01621	phosphoketolase, x5p	x5p[c] + pi[c] <=> g3p[c] + actp[c] + h2o[c]		4.1.2.9	Engineered	-60	c	0	0
AclAB	R00352	ATP-citrate lyase	atp[c] + coa[c] + cit[c] <=> adp[c] + pi[c] + accoa[c] + oaa[c]		2.3.3.8	Engineered	9.6	c	0	0
PhaA	R00238	acetoacetyl-CoA thiolase	2 accoa[c] <=> aacoa[c] + coa[c]		2.3.1.9	PHB Pathway	26.1	c	0	0
PhaB	R01977	(R)-3-Hydroxybutanoyl-CoA:NADP+ oxidoreductase	aacoa[c] + nadph[c] <=> 3hbcoa[c] + nadp[c]		1.1.1.36	PHB Pathway	-19.4	c	0	0
PhaCE	R04254	PHB synthase	3hbcoa[c] <=> PHB[c] + coa[c]		2.3.1.-	PHB Pathway	-	c	0	0
