## Supplementary_Material for "Thermodynamic limitations of metabolic strategies for PHB production from formate and fructose in *Cupriavidus necator*": Table_S1.xlsx

### Sheet: Sheet1
Table S1: Biomass and PHB yield scores and MDF scores for all reactions for the case of fructose utilization. P-value from Wilcoxon RS. Wilcoxon and FDR via MatLab ranksum and mafdr(Variable, BHFDR,true)
Reaction	Biomass Score	P-value	FDR		Reaction	PHB Score	P-value	FDR		Reaction	MDF Score	P-value	FDR
Ex_CO2	3.639	0	0		Ex_CO2	3.589	0	0		Ex_CO2	0.162	0	0
Ex_pyr	-37.79	0	0		Ex_Biomass	-2.757	0	0		Ex_Biomass	-0.008	0.06	0.07
Ex_PHB	-42.292	0	0		Ex_pi	-2.757	0	0		Ex_pi	-0.008	0.06	0.07
Trp_CO2	3.639	0	0		Ex_pyr	-45.575	0	0		Ex_pyr	-3.76	0	0
Trp_piABC	-2.77	0	0		Ex_NH3	-2.757	0	0		Ex_NH3	-0.008	0.06	0.07
Trp_pi	2.984	0	0		Trp_CO2	3.589	0	0		Ex_PHB	-1.686	0	0
Trp_Pyr	-37.79	0	0		Trp_piABC	-1.766	0.07	0.07		Trp_CO2	0.162	0	0
EDA	-1.827	0	0		Trp_pi	-4.103	0	0		Trp_piABC	0.899	0	0
EDD	-1.827	0	0		Trp_Pyr	-45.575	0	0		Trp_pi	-0.895	0	0
PGL	-1.827	0	0		Trp_NH3	-2.757	0	0		Trp_Pyr	-3.76	0	0
GPD	-1.827	0	0		BIOMASS	-2.757	0	0		Trp_NH3	-0.008	0.06	0.07
FBPase	1.519	0	0		EDA	5.925	0	0		BIOMASS	-0.008	0.06	0.07
FBA	1.519	0	0		EDD	5.925	0	0		EDA	4.183	0	0
TPI	0.021	0.48	0.49		PGL	5.925	0	0		EDD	4.183	0	0
GAPD	1.767	0	0		GPD	5.925	0	0		PGL	4.183	0	0
GAPDH	-5.892	0	0		PGI	0.426	0	0		GPD	4.183	0	0
PGK	-9.008	0	0		FBPase	16.902	0	0		PGI	0.602	0	0
PGK-rev	2.562	0	0		FBA	16.902	0	0		FBPase	2.322	0	0
PGM	-1.185	0	0		TPI	6.318	0	0		FBA	2.322	0	0
PGM-rev	4.263	0	0		GAPD	-5.557	0	0		TPI	1.469	0	0
ENO	-1.185	0	0		GAPDH	2.436	0	0		GAPD	1.14	0	0
ENO-rev	4.263	0	0		PGK	-6.081	0	0		GAPDH	1.428	0	0
PYK	-0.455	0	0		PGK-rev	-10.527	0	0		PGK	-5.778	0	0
PPS	2.492	0	0		PGM	-6.418	0	0		PGK-rev	-1.242	0.23	0.23
PDH	3.518	0	0		PGM-rev	23.54	0	0		PGM	-1.168	0	0
CITL	16.988	0	0		ENO	-6.418	0	0		PGM-rev	0.007	0.01	0.01
CITL-rev	-5.622	0	0		ENO-rev	23.54	0	0		ENO	-1.168	0	0
CITS	7.152	0	0		PYK	-4.72	0	0		ENO-rev	0.007	0.01	0.01
AKGDH	12.417	0	0		PPS	12.21	0	0		PYK	-0.958	0	0
SUCOA	12.417	0	0		PDH	7.567	0	0		PPS	1.439	0	0
SUCD	7.076	0	0		CITL	-3.548	0	0		PDH	0.216	0	0
FUMC	7.076	0	0		CITL-rev	-0.52	0	0		CITL	21.696	0	0
MDH	15.157	0	0		CITS	-3.531	0	0		CITL-rev	-25.673	0	0
MDH-rev	-17.393	0	0		ACH	-1.078	0	0		CITS	17.244	0	0
ICL	3.05	0	0		ICD	-1.943	0	0		ACH	-0.348	0	0
MAS	3.05	0	0		AKGDH	-12.019	0	0		ICD	-0.01	0	0
TKT1	-0.999	0	0		SUCOA	-12.019	0	0		AKGDH	1.418	0	0
TKT1-rev	-0.153	0	0		SUCD	-7.913	0	0		SUCOA	1.418	0	0
ALD	-1.281	0	0		FUMC	-7.913	0	0		SUCD	-0.586	0	0
SBPase	-1.281	0	0		MDH	-3.574	0	0		FUMC	-0.586	0	0
TAL	3.397	0	0		MDH-rev	7.362	0	0		MDH	0.314	0	0
TAL-rev	-1.627	0.1	0.11		ICL	-2.337	0	0		MDH-rev	-4.255	0	0
RPI	-1.573	0	0		MAS	-2.337	0	0		ICL	-1.932	0	0
RPI-rev	3.407	0	0		TKT1	-0.187	0.88	0.89		MAS	-1.932	0	0
RPE	-2.115	0.21	0.22		TKT1-rev	-1.901	0	0		TKT1	-0.763	0	0
RPE-rev	8.156	0	0		ALD	4.011	0	0		TKT1-rev	-2.424	0	0
PRK	-4.925	0	0		SBPase	4.011	0	0		ALD	1.898	0	0
RUBISCO	-4.925	0	0		TAL	-5.822	0	0		SBPase	1.898	0	0
ACS	-2.281	0	0		TAL-rev	24.583	0	0		TAL	-2.744	0	0
APPS	-6.311	0	0		TKT2	-0.064	0	0		TAL-rev	5.505	0	0
ACK	15.478	0	0		RPI	-3.274	0	0		TKT2	-0.037	0	0
ACK-rev	1.143	0	0		RPI-rev	7.463	0	0		RPI	-1.931	0	0
PTA	17.874	0	0		RPE	4.003	0	0		RPI-rev	1.386	0	0
PTA-rev	1.621	0	0		RPE-rev	-0.05	0.03	0.03		RPE	1.181	0	0
PEPC	-5.21	0	0		PRK	-0.947	0.74	0.76		RPE-rev	-2.846	0	0
PYRC	-0.986	0	0		RUBISCO	-0.947	0.74	0.76		PRK	-0.123	0	0
PYRC-rev	3.188	0	0		ACS	1.619	0	0		RUBISCO	-0.123	0	0
MAE	3.148	0	0		APPS	-0.402	0.16	0.17		ACS	12.684	0	0
PPCK	7.266	0	0		ACK	-5.505	0	0		APPS	-5.163	0	0
PPA	-2.281	0	0		ACK-rev	0.36	0.14	0.15		ACK	3.201	0	0
STH	-3.423	0	0		PTA	-11.979	0	0		ACK-rev	-6.038	0	0
STH-rev	-4.051	0	0		PTA-rev	1.199	0	0		PTA	-19.37	0	0
ADK	-0.143	0	0		PEPC	-5.938	0	0		PTA-rev	4.472	0	0
ATPase	13.203	0	0		PYRC	-2.319	0	0		PEPC	-0.799	0	0
XFPK1	0.038	0.72	0.72		PYRC-rev	6.977	0	0		PYRC	-13.296	0	0
XFPK2	-0.737	0	0		MAE	-8.115	0	0		PYRC-rev	1.584	0	0
AclAB	-3.134	0	0		PPCK	8.883	0	0		MAE	-0.638	0	0
PhaA	-42.292	0	0		GLUDy	-2.757	0	0		PPCK	0.812	0	0
PhaB	-42.292	0	0		GLNS	-2.757	0	0		GLUDy	-0.008	0.06	0.07
PhaCE	-42.292	0	0		PPA	1.619	0	0		GLNS	-0.008	0.06	0.07
					STH	10.159	0	0		PPA	12.684	0	0
					STH-rev	7.312	0	0		STH	10.314	0	0
					ADK	3.98	0	0		STH-rev	-36.264	0	0
					ATPase	-6.155	0	0		ADK	6.632	0	0
					XFPK1	0.321	0.06	0.07		ATPase	-2.142	0	0
					XFPK2	-1.31	0	0		XFPK1	0.172	0.24	0.24
					AclAB	-3.037	0.93	0.93		XFPK2	-0.093	0	0
										AclAB	8.322	0	0
										PhaA	-1.686	0	0
										PhaB	-1.686	0	0
										PhaCE	-1.686	0	0
