## Supplementary_Material for "Thermodynamic limitations of metabolic strategies for PHB production from formate and fructose in *Cupriavidus necator*": Table_S2.xlsx

### Sheet: Sheet1
Table S2: Biomass and PHB yield scores and MDF scores for all reactions for the case of formate utilization. P-value from Wilcoxon RS. Wilcoxon and FDR via MatLab ranksum and mafdr(Variable, 'BHFDR','true')
Reaction	Biomass Score	P-value	FDR		Reaction	PHB Score	P-value	FDR		Reaction	MDF Score	P-value	FDR
Trp_FDH_Mem	-36.529	0	0		Trp_FDH_Mem	-35.212	0	0		Ex_Biomass	-0.469	0	0
Trp_piABC	-1.321	0	0		EDA	2.958	0.91	0.99		Ex_pi	-0.469	0	0
Trp_pi	1.321	0	0		EDD	2.958	0.91	0.99		Ex_NH3	-0.469	0	0
EDA	2.857	0	0		PGL	2.958	0.91	0.99		Ex_PHB	20.343	0	0
EDD	2.857	0	0		GPD	2.958	0.91	0.99		Trp_FDH_Mem	0	0.59	0.71
PGL	2.857	0	0		PGI	2.958	0.91	0.99		Trp_piABC	-0.469	0	0
GPD	2.857	0	0		FBPase	0	0.99	0.99		Trp_pi	-0.469	0.09	0.12
FBPase	0	0.98	0.98		FBA	0	0.99	0.99		Trp_NH3	-0.469	0	0
FBA	0	0.98	0.98		PGM	-11.642	0	0		BIOMASS	-0.469	0	0
PGM	4.962	0	0		ENO	-11.642	0	0		EDA	2.289	1	1
PGM-rev	-17.634	0	0		PYK	20.252	0.17	0.28		EDD	2.289	1	1
ENO	4.962	0	0		PDH	-10.426	0	0		PGL	2.289	1	1
ENO-rev	-17.634	0	0		CITL-rev	-22.436	0	0		GPD	2.289	1	1
PYK	6.172	0	0		ACH	-22.436	0	0		PGI	-0.432	0	0
PPS	-4.98	0	0		ICD	-20.353	0.05	0.1		FBPase	0	0.93	0.99
PDH	3.564	0	0		AKGDH	-20.353	0.05	0.1		FBA	0	0.93	0.99
CITL-rev	2.67	0	0		SUCOA	-20.353	0.05	0.1		PGM	6.823	0	0
CITS	-2.643	0	0		SUCD	-22.436	0	0		PGM-rev	-17.97	0	0
AKGDH	0.996	0.65	0.75		FUMC	-22.436	0	0		ENO	6.823	0	0
SUCOA	0.996	0.65	0.75		MDH-rev	10.914	0.76	0.99		ENO-rev	-17.97	0	0
SUCD	-6.327	0	0		ICL	-24.518	0	0		PYK	-4.248	0	0
FUMC	-6.327	0	0		MAS	-24.518	0	0		PPS	-0.479	0	0
MDH	-6.18	0	0		TKT1	-4.17	0.06	0.12		PDH	8.957	0	0
MDH-rev	8.411	0	0		ALD	0	0.99	0.99		CITL-rev	9.748	0	0
ICL	-7.047	0	0		SBPase	0	0.99	0.99		CITS	-10.582	0	0
MAS	-7.047	0	0		TAL	0	0.99	0.99		ACH	-0.366	0	0
TKT1	1.959	0	0		TAL-rev	0	0.99	0.99		ICD	-0.417	0	0
ALD	0	0.97	0.98		ACS	15.583	0.1	0.18		AKGDH	15.469	0.02	0.03
SBPase	0	0.97	0.98		APPS	-12.708	0.01	0.01		SUCOA	15.469	0.02	0.03
TAL	0	0.97	0.98		ACK-rev	-6.818	0.65	0.95		SUCD	-15.551	0	0
TAL-rev	0	0.98	0.98		PTA-rev	31.388	0	0.01		FUMC	-15.551	0	0
ACS	-3.088	0	0		PEPC	-14.832	0	0		MDH	-58.708	0	0
APPS	-1.571	0	0		PYRC	20.252	0.22	0.36		MDH-rev	16.401	0	0
ACK-rev	0.979	0	0		MAE	-18.73	0	0		ICL	-18.905	0	0
PTA	4.811	0	0		ETC1	35.212	0	0		MAS	-18.905	0	0
PTA-rev	2.466	0	0		PPA	15.583	0.1	0.18		TKT1	1.834	0	0
PEPC	3.673	0	0		ADK	15.583	0.1	0.18		ALD	0	0.91	0.99
PYRC	0.715	0.07	0.08		XFPK1	-3.884	0.39	0.6		SBPase	0	0.91	0.99
PYRC-rev	-0.366	0.11	0.14		XFPK2	-3.884	0.66	0.95		TAL	0	0.91	0.99
MAE	-4.802	0	0							TAL-rev	0	0.93	0.99
PPCK	-5.816	0	0							ACS	-3.674	0	0
ETC1	36.529	0	0							APPS	1.828	0.39	0.49
PPA	-3.088	0	0							ACK-rev	1.828	0.02	0.03
ADK	-2.758	0	0							PTA	9.748	0.01	0.02
XFPK1	-1.998	0	0							PTA-rev	-0.214	0	0
XFPK2	1.814	0	0							PEPC	16.217	0	0
										PYRC	-23.217	0	0
										PYRC-rev	16.734	0	0
										MAE	5.673	0	0
										PPCK	-18.537	0	0
										GLUDy	-0.469	0	0
										GLNS	-0.469	0	0
										ETC1	0	0.59	0.71
										PPA	-3.674	0	0
										ADK	-2.359	0.05	0.06
										XFPK1	-2.367	0	0
										XFPK2	1.355	0.02	0.03
										PhaA	20.343	0	0
										PhaB	20.343	0	0
										PhaCE	20.343	0	0
