## Supplementary_Material for "Thermodynamic limitations of metabolic strategies for PHB production from formate and fructose in *Cupriavidus necator*": Table_S3.xlsx

### Sheet: Sheet1
Table S3 - Plasmids used in this study
Plasmid Name	Description	Source
pBBR1MCS-2	Mobilisable shuttle and expression vector. Replicates in many Gram-negative bacteria. Has multiple cloning site with blue/white selection function. Cloned genes driven by derepressed lac promoter.	Kovach et al., 1995
pCM271RFP	pCM62 derivative; pCMTrfp with TrfA R271C Bi et al., 2013 [120] mutation, tetR	Bi et al., 2013
pCM271_aclAB	pCM271rfp derivative, rfp gene replaced with both subunits for acl, tetR	Master Thesis by Nuha Salem, 2019, unpublished
pCM271_xfpk_pta	pCM271rfp derivative, rfp gene replaced with xfpk and pta genes, tetR	Master Thesis by Nuha Salem, 2019, unpublished
HSLP 001	Arabinose inducible Rfp in pBBR1 background. Fragment 1 containing araC, pBad and Rfp from NCP9 amplified from pCM271RFP using primers NC29+NC65 was HiFi cloned into pBBR1MCS-2 linearised via PCR with NC93+94. Confirmed via red colony formation on arabinose impregnated plates	This work
HSLP 002	Arabinose inducible aclA and aclB in pBBR1 background (ATP citrate lyase alpha + beta subunits from Chlorobium limicola https://febs.onlinelibrary.wiley.com/doi/full/10.1046/j.1432-1033.2002.03016.x) . Fragment 1 containing araC, pBad and aclAB was amplified from pCM271_aclAB using primers NC29+NC65 was HiFi cloned into pBBR1MCS-2 linearised via PCR with NC93+94. Confirmed via PCR with NC107+108 …	This work
HSLP 003	Arabinose inducible Xfpk (X5P/F6P phosphoketolase from Bifidobacterium breve) in pBBR1 background. Fragment 1 containing araC, pBad and XFPK was amplified from pCM271_xfpk_pta using primers NC29+NC65 was HiFi cloned into pBBR1MCS-2 linearised via PCR with NC93+94. Confirmed via PCR with NC107+110, western blot and sequencing with NC 107, NC144, NC145, NC206 and NC207	This work
Bi et al.: Development of a broad-host synthetic biology toolbox for ralstonia eutropha and its application to engineering hydrocarbon biofuel production. Microbial Cell Factories 2013 12:107. doi:10.1186/1475-2859-12-107
Kovach et al.: Four new derivatives of the broad-host-range cloning vector pBBR1MCS, carrying different antibiotic-resistance cassettes. Gene 1995 166:1. 175-176. https://doi.org/10.1016/0378-1119(95)00584-1
