## Supplementary_Material for "Thermodynamic limitations of metabolic strategies for PHB production from formate and fructose in *Cupriavidus necator*": Table_S4.xlsx

### Sheet: Sheet1
Table S4 - Strains used in this study
Strain Name	Species	Description	Source
DSM428	C. necator H16 (DSM428)	Wild type stock from the german collection of microorganisms and cell cultures	Makkar and Kasida, 1987. DSMZ, Braunschweig, Germany
DSM541	C. necator H16 PHB-(DSM541)	PHB defective mutant derived from C. necator H16.	Schlegel, H.G., R. Lafferty and I. Krauss, 1970. DSMZ, Braunschweig, Germany
XL-1 Blue	E. coli	recA1 endA1 gyrA96 thi-1 hsdR17 supE44 relA1 lac [F ́ proAB lacIqZ∆M15 Tn10 (Tetr)].	Agilent
S17-1	E. coli	Competent E.coli conjugation strain. recA pro hsdR RP4-2-Tc::Mu-Km::Tn7	Hanahan, D. 1983. DSMZ, Braunschweig, Germany
HSL146	E. coli S17-1	E. coli S17-1 containing the HSLP 001 plasmid	This Work
HSL224	E. coli S17-1	E. coli S17-1 containing the HSLP 002 plasmid	This Work
HSL225	E. coli S17-1	E. coli S17-1 containing the HSLP 003 plasmid	This Work
HSL002	C. necator H16 (DSM428)	C. necator H16 (DSM428) containing the HSLP 001 plasmid	This Work
HSL229	C. necator H16 (DSM428)	C. necator H16 (DSM428) containing the HSLP 002 plasmid	This Work
HSL230	C. necator H16 (DSM428)	C. necator H16 (DSM428) containing the HSLP 003 plasmid	This Work
Schlegel, H.G., Lafferty, R. & Krauss, I. The isolation of mutants not accumulating poly-β-hydroxybutyric acid. Archiv. Mikrobiol. 71, 283–294 (1970). https://doi.org/10.1007/BF00410161
Hanahan, D. 1983, “Studies on Transformation of Escherichia Coli with Plasmids.” J Mol Biol, 166(4): p. 557-80. https://doi.org/10.1016/S0022-2836(83)80284-8
Makkar and Kasida, 1987. DSMZ, Braunschweig, Germany. https://www.dsmz.de/collection/catalogue/details/culture/DSM-428
