## Supplementary_Material for "Thermodynamic limitations of metabolic strategies for PHB production from formate and fructose in *Cupriavidus necator*": Table_S5.xlsx

### Sheet: Sheet1
Table S5 - Primer list
Primer Name	Sequence	Description	Source
NC29	Forward primer for amplifying ara cassette and Xfpk/Rfp/aclAB, when used with NC65	CCCGAAAAGTGCCACCTGAC	This Work
NC65	Reverse primer for amplifying ara cassette and Xfpk/Rfp/aclAB when used with NC29	TCGTTTTATTTGATGCCTGGAGA	This Work
NC93	pBBR1MCS-2 linearisation primer, used with NC94	CCAGGCATCAAATAAAACGACGGGCTGCAGGAATTCGA	This Work
NC94	pBBR1MCS-2 linearisation primer, used with NC93	GTCAGGTGGCACTTTTCGGGGCTCCAATTCGCCCTATAGTGA	This Work
NC107	araBAD specific forward screening primer, used with NC108/NC109/NC110	CGGCGTCACACTTTGCTATG	This Work
NC108	aclAB reverse screening primer, use with NC107	CGGACTCTCTAGGGCCTCTT	This Work
NC109	Rfp reverse screening primer, use with NC107	TGAACTCACCGTCTTGCAGG	This Work
NC110	Xfpk reverse screening primer, use with NC107	GAAAATTCAAGCCGGGCGTC	This Work
NC143	aclAB internal sequencing primer	CCGGAGCGAAGGAAGGTAAG	This Work
NC144	Xfpk internal sequencing primer 1	ATGCTGATTTTTCGTACGCC	This Work
NC145	Xfpk internal sequencing primer 2	GGTAAACAGCCAGCCCCTAC	This Work
NC206	pBBR1 sequencing primer F	TCACTATAGGGCGAATTGGAGC	This Work
NC207	pBBR1 sequencing primer R	TCGAATTCCTGCAGCCCG	This Work
